# A case for a reverse-frame coding sequence in a group of positive-sense RNA viruses

**DOI:** 10.1101/664342

**Authors:** Adam M. Dinan, Nina I. Lukhovitskaya, Ingrida Olendraite, Andrew E. Firth

**Affiliations:** Division of Virology, Department of Pathology, University of Cambridge, Tennis Court Road, Cambridge, CB2 1QP, UK

**Author notes:** **Correspondence to:** Andrew E. Firth.

## Abstract

Positive-sense single-stranded RNA viruses form the largest and most diverse group of eukaryote-infecting viruses. Their genomes comprise one or more segments of coding-sense RNA that function directly as messenger RNAs upon release into the cytoplasm of infected cells. Positive-sense RNA viruses are generally accepted to encode proteins solely on the positive strand. However, we previously identified a surprisingly long (~1000 codons) open reading frame (ORF) on the negative strand of some members of the family *Narnaviridae* which, together with RNA bacteriophages of the family *Leviviridae*, form a sister group to all other positive-sense RNA viruses. Here, we completed the genomes of three mosquito-associated narnaviruses, all of which have the long reverse-frame ORF. We systematically identified narnaviral sequences in public data sets from a wide range of sources, including arthropod, fungi and plant transcriptomic datasets. Long reverse-frame ORFs are widespread in one clade of narnaviruses, where they frequently occupy >95% of the genome. The reverse-frame ORFs correspond to a specific avoidance of CUA, UUA and UCA codons (i.e. stop codon reverse complements) in the forward-frame RNA-dependent RNA polymerase ORF. However, absence of these codons cannot be explained by other factors such as inability to decode these codons or GC3 bias. Together with other analyses, we provide the strongest evidence yet of coding capacity on the negative strand of a positive-sense RNA virus. As these ORFs comprise some of the longest known overlapping genes, their study may be of broad relevance to understanding overlapping gene evolution and *de novo* origin of genes.
