## Supplementary Data Set S1 for "A case for a reverse-frame coding sequence in a group of positive-sense RNA viruses"

### Sheet: Sheet2
Organism	Database	Accession	Taxonomy_of_source
Barns Ness breadcrumb sponge narna-like virus 4	GenBank	MF190030.1	Viruses, ssRNA viruses, ssRNA positive-strand viruses, no DNA stage, Narnaviridae
Beihai barnacle virus 10	GenBank	KX883482.1	Viruses, unclassified RNA viruses
Beihai narna-like virus 22	GenBank	NC_032404.1	Viruses, unclassified RNA viruses
Beihai narna-like virus 23	GenBank	NC_032457.1	Viruses, unclassified RNA viruses
Beihai narna-like virus 24	GenBank	KX883500.1	Viruses, unclassified RNA viruses
Beihai narna-like virus 25	GenBank	KX883471.1	Viruses, unclassified RNA viruses
Botrytis ourmia-like virus	GenBank	NC_028476.1	Viruses, ssRNA viruses, ssRNA positive-strand viruses, no DNA stage, Ourmiavirus
Cassava virus C	GenBank	NC_013111.1	Viruses, ssRNA viruses, ssRNA positive-strand viruses, no DNA stage, Ourmiavirus
Cryphonectria parasitica mitovirus 1-NB631	GenBank	NC_004046.1	Viruses, ssRNA viruses, ssRNA positive-strand viruses, no DNA stage, Narnaviridae
Epirus cherry virus	GenBank	NC_011065.1	Viruses, ssRNA viruses, ssRNA positive-strand viruses, no DNA stage, Ourmiavirus
Fusarium coeruleum mitovirus 1	GenBank	NC_026622.1	Viruses, ssRNA viruses, ssRNA positive-strand viruses, no DNA stage, Narnaviridae
Fusarium poae narnavirus 1	GenBank	LC150604.1	Viruses, ssRNA viruses, ssRNA positive-strand viruses, no DNA stage, Narnaviridae
Hubei mosquito virus 3	GenBank	NC_033257.1	Viruses, unclassified RNA viruses
Hubei narna-like virus 15	GenBank	KX883540.1	Viruses, unclassified RNA viruses
Hubei narna-like virus 16	GenBank	KX883526.1	Viruses, unclassified RNA viruses
Hubei narna-like virus 18	GenBank	KX883517.1	Viruses, unclassified RNA viruses
Hubei narna-like virus 19	GenBank	KX883542.1	Viruses, unclassified RNA viruses
Hubei narna-like virus 20	GenBank	KX883548.1	Viruses, unclassified RNA viruses
Hubei narna-like virus 21	GenBank	KX883539.1	Viruses, unclassified RNA viruses
Leptomonas Narna-like virus 1	GenBank	KY628364.1	Viruses, ssRNA viruses, ssRNA positive-strand viruses, no DNA stage, Narnaviridae
Leptomonas seymouri Narna-like virus 1	GenBank	KU935604.1	Viruses, ssRNA viruses, ssRNA positive-strand viruses, no DNA stage, Narnaviridae
Leptomonas seymouri RNA virus	GenBank	KX373304.1	Viruses, unclassified RNA viruses
Linepithema humile narna-like virus 1	GenBank	MH213236.1	Viruses, ssRNA viruses, ssRNA positive-strand viruses, no DNA stage, Narnaviridae
Narnaviridae environmental sample	GenBank	KP642119.1	Viruses, ssRNA viruses, ssRNA positive-strand viruses, no DNA stage, Narnaviridae
Narnaviridae environmental sample	GenBank	KP642120.1	Viruses, ssRNA viruses, ssRNA positive-strand viruses, no DNA stage, Narnaviridae
Ochlerotatus-associated narna-like virus 1	GenBank	KF298275 (Update pending)	Viruses, environmental samples
Ochlerotatus-associated narna-like virus 2	GenBank	KF298276 (Update pending)	Viruses, environmental samples
Ochlerotatus-associated narna-like virus 2	GenBank	KF298284 (Update pending)	Viruses, environmental samples
Ophiostoma mitovirus 3a	GenBank	NC_004049.1	Viruses, ssRNA viruses, ssRNA positive-strand viruses, no DNA stage, Narnaviridae
Ophiostoma mitovirus 4	GenBank	NC_004052.1	Viruses, ssRNA viruses, ssRNA positive-strand viruses, no DNA stage, Narnaviridae
Ophiostoma mitovirus 6	GenBank	NC_004054.1	Viruses, ssRNA viruses, ssRNA positive-strand viruses, no DNA stage, Narnaviridae
Ourmia melon virus	GenBank	NC_011068.1	Viruses, ssRNA viruses, ssRNA positive-strand viruses, no DNA stage, Ourmiavirus
Phytophthora infestans RNA virus 4	GenBank	JN400241.1	Viruses, ssRNA viruses, ssRNA positive-strand viruses, no DNA stage, Narnaviridae
Phytophthora infestans RNA virus 4	GenBank	JN400242.1	Viruses, ssRNA viruses, ssRNA positive-strand viruses, no DNA stage, Narnaviridae
Phytophthora infestans RNA virus 4	GenBank	JN400243.1	Viruses, ssRNA viruses, ssRNA positive-strand viruses, no DNA stage, Narnaviridae
Phytophthora infestans RNA virus 4	GenBank	KU295722.1	Viruses, ssRNA viruses, ssRNA positive-strand viruses, no DNA stage, Narnaviridae
Phytophthora infestans RNA virus 4	GenBank	KU295726.1	Viruses, ssRNA viruses, ssRNA positive-strand viruses, no DNA stage, Narnaviridae
Phytophthora infestans RNA virus 4	GenBank	KU295727.1	Viruses, ssRNA viruses, ssRNA positive-strand viruses, no DNA stage, Narnaviridae
Point-Douro narna-like virus	GenBank	MF176258.1	Viruses, unclassified viruses
Saccharomyces 20S RNA narnavirus	GenBank	AF039063.1	Viruses, ssRNA viruses, ssRNA positive-strand viruses, no DNA stage, Narnaviridae
Saccharomyces 23S RNA narnavirus	GenBank	U90136.1	Viruses, ssRNA viruses, ssRNA positive-strand viruses, no DNA stage, Narnaviridae
Saccharomyces cerevisiae	GenBank	M64034.1	Eukaryota, Fungi, Dikarya, Ascomycota
Sanxia water strider virus 13	GenBank	KX883566.1	Viruses, unclassified RNA viruses
Shahe narna-like virus 4	GenBank	KX883556.1	Viruses, unclassified RNA viruses
Shahe narna-like virus 4	GenBank	KX883562.1	Viruses, unclassified RNA viruses
Soybean leaf-associated ourmiavirus 1	GenBank	KT598235.1	Viruses, ssRNA viruses, ssRNA positive-strand viruses, no DNA stage, Ourmiavirus
Tuber aestivum mitovirus	GenBank	NC_015629.1	Viruses, ssRNA viruses, ssRNA positive-strand viruses, no DNA stage, Narnaviridae
Wenling narna-like virus 7	GenBank	KX883602.1	Viruses, unclassified RNA viruses
Wenling narna-like virus 8	GenBank	KX883605.1	Viruses, unclassified RNA viruses
Wilkie narna-like virus 1	GenBank	NC_035126.1	Viruses, unclassified viruses
Wilkie narna-like virus 2	GenBank	NC_035120.1	Viruses, unclassified viruses
Wuchang cockroach Virus 4	GenBank	KX883626.1	Viruses, unclassified RNA viruses
Wuhan horsefly Virus 3	GenBank	NC_033474.1	Viruses, unclassified RNA viruses
Wuhan insect virus 18	GenBank	KX883516.1	Viruses, unclassified RNA viruses
Zhejiang mosquito virus 3	GenBank	KX883461.1	Viruses, unclassified RNA viruses
Zhejiang mosquito virus 3	GenBank	KX883537.1	Viruses, unclassified RNA viruses
Zhejiang mosquito virus 3	GenBank	KX883538.1	Viruses, unclassified RNA viruses
Zhejiang mosquito virus 3	GenBank	MF176257.1	Viruses, unclassified RNA viruses
Zhejiang mosquito virus 3	GenBank	MF176278.1	Viruses, unclassified RNA viruses
Zhejiang mosquito virus 3	GenBank	MF176306.1	Viruses, unclassified RNA viruses
Zhejiang mosquito virus 3	GenBank	MF176344.1	Viruses, unclassified RNA viruses
Zhejiang mosquito virus 3	GenBank	MF176365.1	Viruses, unclassified RNA viruses
Zhejiang mosquito virus 3	GenBank	MF176385.1	Viruses, unclassified RNA viruses
Acartia tonsa	TSA	HAGX01098760.1	Eukaryota, Metazoa, Ecdysozoa, Arthropoda
Agarophyton chilense	TSA	GEZJ01006036.1	Eukaryota, Rhodophyta, Florideophyceae, Rhodymeniophycidae
Agarum clathratum	TSA	GEWO01002579.1	Eukaryota, Stramenopiles, PX clade, Phaeophyceae
Agarum clathratum	TSA	IABI01004424.1	Eukaryota, Stramenopiles, PX clade, Phaeophyceae
Agrostis stolonifera	TSA	GFQK01014503.1	Eukaryota, Viridiplantae, Streptophyta, Embryophyta
Bactrocera dorsalis	TSA	GEEA01024908.1	Eukaryota, Metazoa, Ecdysozoa, Arthropoda
Bactrocera dorsalis	TSA	GGBS01024784.1	Eukaryota, Metazoa, Ecdysozoa, Arthropoda
Brassica rapa subsp. chinensis	TSA	GFUS01019776.1	Eukaryota, Viridiplantae, Streptophyta, Embryophyta
Callosobruchus maculatus	TSA	GEUE01035234.1	Eukaryota, Metazoa, Ecdysozoa, Arthropoda
Callosobruchus maculatus	TSA	GEUE01057748.1	Eukaryota, Metazoa, Ecdysozoa, Arthropoda
Caridina multidentata	TSA	IABX01132835.1	Eukaryota, Metazoa, Ecdysozoa, Arthropoda
Ceratina chalybea	TSA	GBPU01010966.1	Eukaryota, Metazoa, Ecdysozoa, Arthropoda
Ceratitis capitata	TSA	GAMC01013668.1	Eukaryota, Metazoa, Ecdysozoa, Arthropoda
Colobanthus quitensis	TSA	GCIB01004342.1	Eukaryota, Viridiplantae, Streptophyta, Embryophyta
Colpodella angusta	TSA	GDKJ01026489.1	Eukaryota, Alveolata, Colpodellidae, Colpodella
Cronartium ribicola	TSA	GBSG01012161.1	Eukaryota, Fungi, Dikarya, Basidiomycota
Cronartium ribicola	TSA	GBSG01013692.1	Eukaryota, Fungi, Dikarya, Basidiomycota
Crossocerus quadrimaculatus	TSA	GBWH01015246.1	Eukaryota, Metazoa, Ecdysozoa, Arthropoda
Dendroctonus ponderosae	TSA	GDAR01017830.1	Eukaryota, Metazoa, Ecdysozoa, Arthropoda
Entomophthora muscae	TSA	GENB01008321.1	Eukaryota, Fungi, Zoopagomycota, Entomophthoromycotina
Entomophthora muscae	TSA	GENC01006608.1	Eukaryota, Fungi, Zoopagomycota, Entomophthoromycotina
Entomophthora muscae	TSA	GENC01041260.1	Eukaryota, Fungi, Zoopagomycota, Entomophthoromycotina
Entomophthora muscae	TSA	GEND01007370.1	Eukaryota, Fungi, Zoopagomycota, Entomophthoromycotina
Entomophthora muscae	TSA	GEND01011317.1	Eukaryota, Fungi, Zoopagomycota, Entomophthoromycotina
Eurypanopeus depressus	TSA	GFJG01044014.1	Eukaryota, Metazoa, Ecdysozoa, Arthropoda
Eurypanopeus depressus	TSA	GFJG01122116.1	Eukaryota, Metazoa, Ecdysozoa, Arthropoda
Fopius arisanus	TSA	GBYB01012090.1	Eukaryota, Metazoa, Ecdysozoa, Arthropoda
Gnathonemus petersii	TSA	GFIK01043228.1	Eukaryota, Metazoa, Chordata, Craniata
Helicoverpa assulta	TSA	GBTA01004534.1	Eukaryota, Metazoa, Ecdysozoa, Arthropoda
Heterosiphonia pulchra	TSA	GFLH01017038.1	Eukaryota, Rhodophyta, Florideophyceae, Rhodymeniophycidae
Hordeum vulgare	TSA	GGCO01034162.1	Eukaryota, Viridiplantae, Streptophyta, Embryophyta
Hordeum vulgare	TSA	GGCO01105932.1	Eukaryota, Viridiplantae, Streptophyta, Embryophyta
Humulus lupulus var. lupulus	TSA	LA534138.1	Eukaryota, Viridiplantae, Streptophyta, Embryophyta
Humulus lupulus var. lupulus	TSA	LA710658.1	Eukaryota, Viridiplantae, Streptophyta, Embryophyta
Idiosepius notoides	TSA	GFNE01046070.1	Eukaryota, Metazoa, Lophotrochozoa, Mollusca
insect metagenome	TSA	GCRV01019573.1	unclassified sequences, metagenomes, organismal metagenomes
Juncus effusus	TSA	GFBP01062652.1	Eukaryota, Viridiplantae, Streptophyta, Embryophyta
Lasioglossum xanthopus	TSA	GBPT01016202.1	Eukaryota, Metazoa, Ecdysozoa, Arthropoda
Lasioglossum xanthopus	TSA	GBPT01024369.1	Eukaryota, Metazoa, Ecdysozoa, Arthropoda
Lates calcarifer	TSA	GAMU01000156.1	Eukaryota, Metazoa, Chordata, Craniata
Leucoagaricus gongylophorus	TSA	HAAN01020927.1	Eukaryota, Fungi, Dikarya, Basidiomycota
Leucocoprinus sp. HH-2015a	TSA	GEHH01003501.1	Eukaryota, Fungi, Dikarya, Basidiomycota
Locusta migratoria	TSA	GBFE01004865.1	Eukaryota, Metazoa, Ecdysozoa, Arthropoda
Locusta migratoria manilensis	TSA	GBDZ01000351.1	Eukaryota, Metazoa, Ecdysozoa, Arthropoda
Loxostege sticticalis	TSA	GFCJ01029165.1	Eukaryota, Metazoa, Ecdysozoa, Arthropoda
Murgantia histrionica	TSA	GECQ01195387.1	Eukaryota, Metazoa, Ecdysozoa, Arthropoda
Myxobolus cerebralis	TSA	GBKL01051391.1	Eukaryota, Metazoa, Cnidaria, Myxozoa
Myxobolus cerebralis	TSA	GBKL01052498.1	Eukaryota, Metazoa, Cnidaria, Myxozoa
Nephila clavipes	TSA	GFKT011160020.1	Eukaryota, Metazoa, Ecdysozoa, Arthropoda
Nereocystis luetkeana	TSA	GEWH01000774.1	Eukaryota, Stramenopiles, PX clade, Phaeophyceae
Nereocystis luetkeana	TSA	GEWH01001802.1	Eukaryota, Stramenopiles, PX clade, Phaeophyceae
Nereocystis luetkeana	TSA	GEWH01003494.1	Eukaryota, Stramenopiles, PX clade, Phaeophyceae
Panax notoginseng	TSA	GFRX01320111.1	Eukaryota, Viridiplantae, Streptophyta, Embryophyta
Pergagrapta polita	TSA	GBWZ01004682.1	Eukaryota, Metazoa, Ecdysozoa, Arthropoda
Phakopsora pachyrhizi Thai1	TSA	GACM01002912.1	Eukaryota, Fungi, Dikarya, Basidiomycota
Pleurophycus gardneri	TSA	GEWL01001678.1	Eukaryota, Stramenopiles, PX clade, Phaeophyceae
Proasellus karamani	TSA	HAFC01092190.1	Eukaryota, Metazoa, Ecdysozoa, Arthropoda
Prosopis cineraria	TSA	GFOW01018115.1	Eukaryota, Viridiplantae, Streptophyta, Embryophyta
Puccinia striiformis f. sp. tritici	TSA	GAIR01012025.1	Eukaryota, Fungi, Dikarya, Basidiomycota
Puccinia striiformis f. sp. tritici	TSA	GAIR01012062.1	Eukaryota, Fungi, Dikarya, Basidiomycota
Puccinia striiformis f. sp. tritici	TSA	GAIS01005902.1	Eukaryota, Fungi, Dikarya, Basidiomycota
Pyropia haitanensis	TSA	GADD01004427.1	Eukaryota, Rhodophyta, Bangiophyceae, Bangiales
Pyropia haitanensis	TSA	GFOL01000028.1	Eukaryota, Rhodophyta, Bangiophyceae, Bangiales
Pyropia haitanensis	TSA	GFOL01000185.1	Eukaryota, Rhodophyta, Bangiophyceae, Bangiales
Pyropia haitanensis	TSA	GFOL01002916.1	Eukaryota, Rhodophyta, Bangiophyceae, Bangiales
Pyropia haitanensis	TSA	GFOL01002977.1	Eukaryota, Rhodophyta, Bangiophyceae, Bangiales
Rhipidia sejuga	TSA	GEMJ01010140.1	Eukaryota, Metazoa, Ecdysozoa, Arthropoda
Rhizopus oryzae	TSA	GDUK01007882.1	Eukaryota, Fungi, Fungi incertae sedis, Mucoromycotina
Rhizopus oryzae	TSA	GDUK01014407.1	Eukaryota, Fungi, Fungi incertae sedis, Mucoromycotina
Saccharum hybrid cultivar	TSA	GFHZ01053830.1	Eukaryota, Viridiplantae, Streptophyta, Embryophyta
Saccharum hybrid cultivar	TSA	GFLP01304447.1	Eukaryota, Viridiplantae, Streptophyta, Embryophyta
Saccharum hybrid cultivar	TSA	GFLP01591397.1	Eukaryota, Viridiplantae, Streptophyta, Embryophyta
Saccostrea glomerata	TSA	GGIC01436417.1	Eukaryota, Metazoa, Lophotrochozoa, Mollusca
Tomicus yunnanensis	TSA	GFJU01140648.1	Eukaryota, Metazoa, Ecdysozoa, Arthropoda
Tracheliastes polycolpus	TSA	GGQW01011558.1	Eukaryota, Metazoa, Ecdysozoa, Arthropoda
Uromyces appendiculatus	TSA	GACI01002802.1	Eukaryota, Fungi, Dikarya, Basidiomycota
Zostera noltei	TSA	HACV01002003.1	Eukaryota, Viridiplantae, Streptophyta, Embryophyta
Zostera noltei	TSA	HACV01003050.1	Eukaryota, Viridiplantae, Streptophyta, Embryophyta
